# Natural genetic variation determines microglia heterogeneity in wild-derived mouse models of Alzheimer’s disease

**DOI:** 10.1101/2020.06.02.130237

**Authors:** Hongtian Stanley Yang, Kristen D. Onos, Kwangbom Choi, Kelly J. Keezer, Daniel A. Skelly, Gregory W. Carter, Gareth R. Howell

**Author notes:** Submission corresponding authors and. equal contributing authors (Hongtian Stanley Yang, Kristen D. Onos).

## Abstract

Microglia are now considered drivers of Alzheimer’s disease (AD) pathology. However, single-cell RNA-sequencing (scRNA-seq) of microglia in mice, a key preclinical model organsim, have shown mixed results regarding translatability to human studies. To address this, scRNA-seq of microglia from C57BL/6J (B6) and wild-derived strains WSB/EiJ, CAST/EiJ and PWK/PhJ carrying *APP/PS1* was performed and demonstrated that genetic diversity significantly altered features and dynamics of microglia in baseline neuroimmune functions and in response to amyloidosis. There was significant variation in abundance of microglial subpopulations, including numbers of disease-associated microglia and interferon-responding microglia across the strains. Further, for each subpopulation, significant gene expression differences were observed between strains, and relative to B6 that included nineteen genes previously associated with human AD including *Apoe, Trem2, Bin1* and *Sorl1*. This resource will be critical in the development of appropriately targeted therapeutics for AD and a range of other neurological diseases.
