## Supplementary material for "Natural genetic variation determines microglia heterogeneity in wild-derived mouse models of Alzheimer’s disease": Table S2

### Sheet: Med_nFeature_comp_cluster
comparison	diff	lwr	upr	p.adj	Significance
6-H	1041.17	796.024	1286.32	0	S
7-H	110.759	-134.39	355.907	0.864467	NS
8-H	-1153.98	-1399.13	-908.835	0	S
9-H	-1276.59	-1521.73	-1031.44	0	S
10-H	209.5	-35.6482	454.648	0.156067	NS
11-H	747.224	502.076	992.372	1.66533e-15	S
12-H	-1121.1	-1366.25	-875.955	0	S
7-6	-930.414	-1175.56	-685.266	0	S
8-6	-2195.16	-2440.3	-1950.01	0	S
9-6	-2317.76	-2562.91	-2072.61	0	S
10-6	-831.672	-1076.82	-586.524	0	S
11-6	-293.948	-539.096	-48.8001	0.007249	S
12-6	-2162.28	-2407.42	-1917.13	0	S
8-7	-1264.74	-1509.89	-1019.59	0	S
9-7	-1387.34	-1632.49	-1142.2	0	S
10-7	98.7414	-146.407	343.89	0.921439	NS
11-7	636.466	391.317	881.614	2.65088e-12	S
12-7	-1231.86	-1477.01	-986.714	0	S
9-8	-122.603	-367.752	122.545	0.790324	NS
10-8	1363.48	1118.33	1608.63	0	S
11-8	1901.21	1656.06	2146.36	0	S
12-8	32.8793	-212.269	278.027	0.999908	NS
10-9	1486.09	1240.94	1731.23	0	S
11-9	2023.81	1778.66	2268.96	0	S
12-9	155.483	-89.6654	400.631	0.524523	NS
11-10	537.724	292.576	782.872	4.3532e-09	S
12-10	-1330.6	-1575.75	-1085.46	0	S
12-11	-1868.33	-2113.48	-1623.18	0	S

### Sheet: Med_percent_mt_comp_cluster
comparison	diff	lwr	upr	p.adj	Significance
6-H	0.348078	-0.0587924	0.754949	0.155075	NS
7-H	0.0914263	-0.315444	0.498297	0.997259	NS
8-H	1.53578	1.12891	1.94265	0	S
9-H	1.46523	1.05836	1.8721	0	S
10-H	0.0786158	-0.328255	0.485486	0.998958	NS
11-H	0.266947	-0.139924	0.673817	0.479132	NS
12-H	0.528002	0.121132	0.934873	0.00241814	S
7-6	-0.256652	-0.663523	0.150219	0.531733	NS
8-6	1.1877	0.780829	1.59457	9.4369e-15	S
9-6	1.11715	0.710278	1.52402	1.49547e-13	S
10-6	-0.269462	-0.676333	0.137408	0.466451	NS
11-6	-0.0811316	-0.488002	0.325739	0.998722	NS
12-6	0.179924	-0.226947	0.586795	0.877105	NS
8-7	1.44435	1.03748	1.85122	0	S
9-7	1.3738	0.96693	1.78067	0	S
10-7	-0.0128105	-0.419681	0.39406	1	NS
11-7	0.17552	-0.23135	0.582391	0.890501	NS
12-7	0.436576	0.0297055	0.843447	0.0258075	S
9-8	-0.0705514	-0.477422	0.336319	0.999486	NS
10-8	-1.45716	-1.86403	-1.05029	0	S
11-8	-1.26883	-1.6757	-0.861961	6.88338e-15	S
12-8	-1.00778	-1.41465	-0.600905	2.55701e-11	S
10-9	-1.38661	-1.79348	-0.97974	0	S
11-9	-1.19828	-1.60515	-0.79141	6.10623e-15	S
12-9	-0.937224	-1.3441	-0.530354	6.19526e-10	S
11-10	0.188331	-0.21854	0.595201	0.848985	NS
12-10	0.449387	0.042516	0.856257	0.0190722	S
12-11	0.261056	-0.145815	0.667926	0.509121	NS

### Sheet: Med_percent_ribo_comp_cluster
comparison	diff	lwr	upr	p.adj	Significance
6-H	5.01722	3.47212	6.56233	6.66134e-16	S
7-H	0.730561	-0.814542	2.27566	0.834288	NS
8-H	-5.34331	-6.88842	-3.79821	0	S
9-H	6.70603	5.16093	8.25114	0	S
10-H	-0.0993413	-1.64444	1.44576	0.999999	NS
11-H	0.43152	-1.11358	1.97662	0.989565	NS
12-H	12.4602	10.9151	14.0053	0	S
7-6	-4.28666	-5.83177	-2.74156	9.13714e-14	S
8-6	-10.3605	-11.9056	-8.81543	0	S
9-6	1.68881	0.143705	3.23391	0.0213223	S
10-6	-5.11657	-6.66167	-3.57146	2.9976e-15	S
11-6	-4.5857	-6.13081	-3.0406	6.66134e-15	S
12-6	7.443	5.8979	8.98811	0	S
8-7	-6.07387	-7.61898	-4.52877	0	S
9-7	5.97547	4.43037	7.52057	0	S
10-7	-0.829902	-2.37501	0.715201	0.723304	NS
11-7	-0.299041	-1.84414	1.24606	0.998947	NS
12-7	11.7297	10.1846	13.2748	0	S
9-8	12.0493	10.5042	13.5944	0	S
10-8	5.24397	3.69887	6.78907	0	S
11-8	5.77483	4.22973	7.31994	0	S
12-8	17.8035	16.2584	19.3486	0	S
10-9	-6.80537	-8.35048	-5.26027	0	S
11-9	-6.27451	-7.81962	-4.72941	0	S
12-9	5.75419	4.20909	7.2993	0	S
11-10	0.530861	-1.01424	2.07596	0.965792	NS
12-10	12.5596	11.0145	14.1047	0	S
12-11	12.0287	10.4836	13.5738	0	S
