## Supplementary material for "Natural genetic variation determines microglia heterogeneity in wild-derived mouse models of Alzheimer’s disease": Table S3

### Sheet: APP-PS1 vs WT within strain
comparison	diff	lwr	upr	p.adj	cluster	Significance
B6:APP/PS1-B6:WT	-20.9404	-31.6938	-10.1871	4.24461e-05	H	S
CAST:APP/PS1-CAST:WT	-25.133	-36.7479	-13.518	9.09696e-06	H	S
PWK:APP/PS1-PWK:WT	-25.4737	-37.8906	-13.0568	2.00703e-05	H	S
WSB:APP/PS1-WSB:WT	-0.726787	-11.4801	10.0266	0.999998	H	NS
B6:APP/PS1-B6:WT	12.1723	8.25472	16.09	2.35831e-08	6	S
CAST:APP/PS1-CAST:WT	16.9332	12.7017	21.1647	2.28341e-10	6	S
PWK:APP/PS1-PWK:WT	7.5659	3.04221	12.0896	0.000325058	6	S
WSB:APP/PS1-WSB:WT	3.24889	-0.668738	7.16651	0.152927	6	NS
B6:APP/PS1-B6:WT	0.300898	-3.16584	3.76764	0.999988	7	NS
CAST:APP/PS1-CAST:WT	1.6251	-2.11941	5.3696	0.821268	7	NS
PWK:APP/PS1-PWK:WT	7.19698	3.19394	11.2	0.00012718	7	S
WSB:APP/PS1-WSB:WT	1.15774	-2.30899	4.62448	0.94496	7	NS
B6:APP/PS1-B6:WT	0.150142	-7.05531	7.35559	1	8	NS
CAST:APP/PS1-CAST:WT	-1.01819	-8.80097	6.76458	0.999804	8	NS
PWK:APP/PS1-PWK:WT	2.44491	-5.87522	10.765	0.971635	8	NS
WSB:APP/PS1-WSB:WT	-7.63098	-14.8364	-0.425533	0.0329749	8	S
B6:APP/PS1-B6:WT	0.432848	-2.39709	3.26278	0.999451	9	NS
CAST:APP/PS1-CAST:WT	-0.127485	-3.18416	2.92919	1	9	NS
PWK:APP/PS1-PWK:WT	1.56271	-1.70501	4.83044	0.743008	9	NS
WSB:APP/PS1-WSB:WT	1.07344	-1.75649	3.90338	0.899125	9	NS
B6:APP/PS1-B6:WT	1.66367	0.261651	3.06569	0.0129816	10	S
CAST:APP/PS1-CAST:WT	0.349181	-1.16517	1.86353	0.992835	10	NS
PWK:APP/PS1-PWK:WT	0.604247	-1.01466	2.22316	0.906274	10	NS
WSB:APP/PS1-WSB:WT	0.759591	-0.642428	2.16161	0.616236	10	NS
B6:APP/PS1-B6:WT	1.45178	0.396749	2.50681	0.00310306	11	S
CAST:APP/PS1-CAST:WT	1.26723	0.127665	2.40679	0.022495	11	S
PWK:APP/PS1-PWK:WT	0.928861	-0.28938	2.1471	0.225945	11	NS
WSB:APP/PS1-WSB:WT	0.942525	-0.112503	1.99755	0.102325	11	NS
B6:APP/PS1-B6:WT	4.76874	2.93568	6.6018	4.92645e-07	12	S
CAST:APP/PS1-CAST:WT	6.10392	4.12398	8.08385	2.70663e-08	12	S
PWK:APP/PS1-PWK:WT	5.1701	3.05346	7.28674	1.37656e-06	12	S
WSB:APP/PS1-WSB:WT	1.17557	-0.657489	3.00864	0.41706	12	NS

### Sheet: WT between strains
comparison	diff	lwr	upr	p.adj	cluster	Significance
CAST:WT-B6:WT	2.50565	-8.2477	13.259	0.992375	H	NS
PWK:WT-B6:WT	2.80328	-8.81166	14.4182	0.990622	H	NS
WSB:WT-B6:WT	-6.85282	-17.6062	3.90052	0.424641	H	NS
PWK:WT-CAST:WT	0.297632	-11.3173	11.9126	1	H	NS
WSB:WT-CAST:WT	-9.35847	-20.1118	1.39488	0.118595	H	NS
WSB:WT-PWK:WT	-9.6561	-21.271	1.95884	0.151032	H	NS
CAST:WT-B6:WT	-0.212661	-4.13029	3.70496	1	6	NS
PWK:WT-B6:WT	-0.524252	-4.75577	3.70727	0.999863	6	NS
WSB:WT-B6:WT	0.768257	-3.14937	4.68588	0.997325	6	NS
PWK:WT-CAST:WT	-0.311591	-4.54311	3.91993	0.999996	6	NS
WSB:WT-CAST:WT	0.980918	-2.93671	4.89854	0.988389	6	NS
WSB:WT-PWK:WT	1.29251	-2.93901	5.52403	0.965156	6	NS
CAST:WT-B6:WT	-3.84602	-7.31276	-0.379285	0.0229291	7	S
PWK:WT-B6:WT	-3.79485	-7.53936	-0.0503447	0.0455274	7	S
WSB:WT-B6:WT	-3.46212	-6.92885	0.00462264	0.050465	7	NS
PWK:WT-CAST:WT	0.0511738	-3.69333	3.79568	1	7	NS
WSB:WT-CAST:WT	0.383908	-3.08283	3.85065	0.999936	7	NS
WSB:WT-PWK:WT	0.332734	-3.41177	4.07724	0.999986	7	NS
CAST:WT-B6:WT	1.21393	-5.99152	8.41938	0.998975	8	NS
PWK:WT-B6:WT	1.16718	-6.61559	8.94996	0.999517	8	NS
WSB:WT-B6:WT	8.49514	1.28969	15.7006	0.01374	8	S
PWK:WT-CAST:WT	-0.0467473	-7.82952	7.73603	1	8	NS
WSB:WT-CAST:WT	7.28121	0.0757584	14.4867	0.0464696	8	S
WSB:WT-PWK:WT	7.32795	-0.45482	15.1107	0.074511	8	NS
CAST:WT-B6:WT	-0.499859	-3.32979	2.33008	0.998614	9	NS
PWK:WT-B6:WT	1.44591	-1.61077	4.50259	0.752758	9	NS
WSB:WT-B6:WT	0.648778	-2.18116	3.47871	0.993076	9	NS
PWK:WT-CAST:WT	1.94577	-1.11091	5.00245	0.425977	9	NS
WSB:WT-CAST:WT	1.14864	-1.6813	3.97857	0.86424	9	NS
WSB:WT-PWK:WT	-0.797135	-3.85381	2.25954	0.985343	9	NS
CAST:WT-B6:WT	0.248843	-1.15318	1.65086	0.998571	10	NS
PWK:WT-B6:WT	-0.0963879	-1.61074	1.41797	0.999999	10	NS
WSB:WT-B6:WT	0.356237	-1.04578	1.75826	0.987366	10	NS
PWK:WT-CAST:WT	-0.345231	-1.85958	1.16912	0.993304	10	NS
WSB:WT-CAST:WT	0.107395	-1.29462	1.50941	0.999995	10	NS
WSB:WT-PWK:WT	0.452625	-1.06173	1.96698	0.968937	10	NS
CAST:WT-B6:WT	0.676519	-0.378509	1.73155	0.417216	11	NS
PWK:WT-B6:WT	-0.83035	-1.96991	0.30921	0.271676	11	NS
WSB:WT-B6:WT	-0.100196	-1.15522	0.954832	0.999977	11	NS
PWK:WT-CAST:WT	-1.50687	-2.64643	-0.367309	0.00467147	11	S
WSB:WT-CAST:WT	-0.776715	-1.83174	0.278313	0.260941	11	NS
WSB:WT-PWK:WT	0.730154	-0.409406	1.86971	0.41815	11	NS
CAST:WT-B6:WT	-0.0863955	-1.91946	1.74667	1	12	NS
PWK:WT-B6:WT	-0.170535	-2.15047	1.8094	0.999988	12	NS
WSB:WT-B6:WT	0.146724	-1.68634	1.97979	0.999993	12	NS
PWK:WT-CAST:WT	-0.0841397	-2.06407	1.8958	1	12	NS
WSB:WT-CAST:WT	0.23312	-1.59994	2.06618	0.999837	12	NS
WSB:WT-PWK:WT	0.317259	-1.66268	2.29719	0.999258	12	NS

### Sheet: APP between strains
comparison	diff	lwr	upr	p.adj	cluster	Significance
CAST:APP/PS1-B6:APP/PS1	-1.68689	-13.3018	9.92805	0.999609	H	NS
PWK:APP/PS1-B6:APP/PS1	-1.73001	-13.3449	9.88493	0.999538	H	NS
WSB:APP/PS1-B6:APP/PS1	13.3608	2.60747	24.1142	0.00854609	H	S
PWK:APP/PS1-CAST:APP/PS1	-0.0431199	-12.46	12.3738	1	H	NS
WSB:APP/PS1-CAST:APP/PS1	15.0477	3.43276	26.6626	0.00572409	H	S
WSB:APP/PS1-PWK:APP/PS1	15.0908	3.47588	26.7058	0.00556526	H	S
CAST:APP/PS1-B6:APP/PS1	4.54821	0.316686	8.77972	0.0294475	6	S
PWK:APP/PS1-B6:APP/PS1	-5.1307	-9.36222	-0.899183	0.0107023	6	S
WSB:APP/PS1-B6:APP/PS1	-8.1552	-12.0728	-4.23757	1.62043e-05	6	S
PWK:APP/PS1-CAST:APP/PS1	-9.67891	-14.2026	-5.15522	1.07756e-05	6	S
WSB:APP/PS1-CAST:APP/PS1	-12.7034	-16.9349	-8.47189	4.31165e-08	6	S
WSB:APP/PS1-PWK:APP/PS1	-3.0245	-7.25602	1.20702	0.292251	6	NS
CAST:APP/PS1-B6:APP/PS1	-2.52182	-6.26633	1.22268	0.359237	7	NS
PWK:APP/PS1-B6:APP/PS1	3.10123	-0.643274	6.84574	0.153944	7	NS
WSB:APP/PS1-B6:APP/PS1	-2.60527	-6.07201	0.861469	0.240101	7	NS
PWK:APP/PS1-CAST:APP/PS1	5.62305	1.62001	9.6261	0.00249397	7	S
WSB:APP/PS1-CAST:APP/PS1	-0.0834461	-3.82795	3.66106	1	7	NS
WSB:APP/PS1-PWK:APP/PS1	-5.7065	-9.45101	-1.962	0.00100334	7	S
CAST:APP/PS1-B6:APP/PS1	0.0455957	-7.73718	7.82837	1	8	NS
PWK:APP/PS1-B6:APP/PS1	3.46196	-4.32081	11.2447	0.803203	8	NS
WSB:APP/PS1-B6:APP/PS1	0.714016	-6.49143	7.91946	0.99997	8	NS
PWK:APP/PS1-CAST:APP/PS1	3.41636	-4.90377	11.7365	0.857435	8	NS
WSB:APP/PS1-CAST:APP/PS1	0.66842	-7.11435	8.45119	0.999989	8	NS
WSB:APP/PS1-PWK:APP/PS1	-2.74794	-10.5307	5.03483	0.927753	8	NS
CAST:APP/PS1-B6:APP/PS1	-1.06019	-4.11687	1.99649	0.933699	9	NS
PWK:APP/PS1-B6:APP/PS1	2.57578	-0.480899	5.63246	0.140915	9	NS
WSB:APP/PS1-B6:APP/PS1	1.28937	-1.54056	4.11931	0.784439	9	NS
PWK:APP/PS1-CAST:APP/PS1	3.63597	0.368245	6.9037	0.0223868	9	S
WSB:APP/PS1-CAST:APP/PS1	2.34957	-0.707112	5.40624	0.218207	9	NS
WSB:APP/PS1-PWK:APP/PS1	-1.28641	-4.34308	1.77027	0.8421	9	NS
CAST:APP/PS1-B6:APP/PS1	-1.06565	-2.58	0.448708	0.309341	10	NS
PWK:APP/PS1-B6:APP/PS1	-1.15581	-2.67016	0.358543	0.224966	10	NS
WSB:APP/PS1-B6:APP/PS1	-0.547841	-1.94986	0.854178	0.884828	10	NS
PWK:APP/PS1-CAST:APP/PS1	-0.0901644	-1.70908	1.52875	0.999999	10	NS
WSB:APP/PS1-CAST:APP/PS1	0.517804	-0.996549	2.03216	0.938155	10	NS
WSB:APP/PS1-PWK:APP/PS1	0.607969	-0.906385	2.12232	0.87044	10	NS
CAST:APP/PS1-B6:APP/PS1	0.491967	-0.647593	1.63153	0.824968	11	NS
PWK:APP/PS1-B6:APP/PS1	-1.35327	-2.49283	-0.213706	0.0128941	11	S
WSB:APP/PS1-B6:APP/PS1	-0.609448	-1.66448	0.44558	0.542436	11	NS
PWK:APP/PS1-CAST:APP/PS1	-1.84523	-3.06347	-0.626992	0.00107705	11	S
WSB:APP/PS1-CAST:APP/PS1	-1.10142	-2.24098	0.0381451	0.0629465	11	NS
WSB:APP/PS1-PWK:APP/PS1	0.743818	-0.395742	1.88338	0.39603	11	NS
CAST:APP/PS1-B6:APP/PS1	1.24878	-0.731153	3.22872	0.437063	12	NS
PWK:APP/PS1-B6:APP/PS1	0.23082	-1.74912	2.21075	0.999909	12	NS
WSB:APP/PS1-B6:APP/PS1	-3.44644	-5.27951	-1.61338	6.9293e-05	12	S
PWK:APP/PS1-CAST:APP/PS1	-1.01796	-3.1346	1.09868	0.737878	12	NS
WSB:APP/PS1-CAST:APP/PS1	-4.69522	-6.67516	-2.71529	2.20663e-06	12	S
WSB:APP/PS1-PWK:APP/PS1	-3.67726	-5.6572	-1.69733	8.19847e-05	12	S
