## Supplementary material for "Natural genetic variation determines microglia heterogeneity in wild-derived mouse models of Alzheimer’s disease": Table S6

### Sheet:  GWAS_overlap_mouse_table
SYMBOL	Source	Overlap_with_mouse_scRNAseq
ABCA7	Jansen et al. & de Rojas et al.	Yes
ABI3	Jansen et al. & de Rojas et al.	Yes
AC074212.3	Jansen et al.	No
ACE	de Rojas et al.	No
ADAM10	Jansen et al. & de Rojas et al.	Yes
ADAMTS4	Jansen et al.	Yes
ALPK2	Jansen et al.	Yes
APH1B	Jansen et al. & de Rojas et al.	Yes
APOE	Jansen et al.	Yes
APOE2	de Rojas et al.	No
APOE4	de Rojas et al.	No
APP	de Rojas et al.	Yes
BIN1	Jansen et al. & de Rojas et al.	Yes
BZRAP1-AS1	Jansen et al.	No
CASS4	Jansen et al. & de Rojas et al.	Yes
CD2AP	Jansen et al. & de Rojas et al.	Yes
CD33	Jansen et al. & de Rojas et al.	Yes
CHRNE	de Rojas et al.	No
CLNK	Jansen et al.	No
CLU	Jansen et al. & de Rojas et al.	Yes
CNTNAP2	Jansen et al.	Yes
CR1	Jansen et al. & de Rojas et al.	No
CSFT1	de Rojas et al.	No
ECHDC3	Jansen et al. & de Rojas et al.	Yes
EPHA1	Jansen et al. & de Rojas et al.	Yes
FERMT2	de Rojas et al.	No
HESX1	Jansen et al.	No
HLA-DRB1	Jansen et al. & de Rojas et al.	No
HS3ST1	Jansen et al. & de Rojas et al.	No
IL34	de Rojas et al.	No
INPP5D	Jansen et al. & de Rojas et al.	Yes
IQCK	de Rojas et al.	Yes
KANSL1	de Rojas et al.	Yes
KAT8	Jansen et al.	Yes
KNOP1	de Rojas et al.	Yes
MAPT	de Rojas et al.	Yes
MS4A4A	de Rojas et al.	No
MS4A6A	Jansen et al.	No
NDUFAF7	de Rojas et al.	Yes
PICALM	Jansen et al. & de Rojas et al.	Yes
PILRA	de Rojas et al.	Yes
PLCG2	de Rojas et al.	Yes
PRKD3	de Rojas et al.	Yes
PTK2B	Jansen et al. & de Rojas et al.	Yes
RIN3	de Rojas et al.	Yes
SCIMP	Jansen et al. & de Rojas et al.	Yes
SHARPIN	de Rojas et al.	Yes
SLC24A4	Jansen et al. & de Rojas et al.	No
SORL1	Jansen et al. & de Rojas et al.	Yes
SPI1	de Rojas et al.	Yes
SUZ12P1	Jansen et al.	No
TREM2	Jansen et al. & de Rojas et al.	Yes
TREML2	de Rojas et al.	Yes
ZCWPW1	Jansen et al.	Yes
